# Pathotypr: harmonised MTBC lineage assignment and resistance-associated variant detection for genomic surveillance

**DOI:** 10.64898/2026.03.24.714002

**Authors:** Paula Ruiz-Rodriguez, Mireia Coscollá

## Abstract

**BACKGROUND:** Rapid, interoperable whole-genome tools for Mycobacterium tuberculosis complex (MTBC) surveillance remain limited for harmonised lineage assignment across recognised lineages and simultaneous resistance-associated variant detection.

**AIM:** To develop and validate Pathotypr, an alignment-free tool for harmonised MTBC lineage assignment and resistance genotyping from assemblies and raw reads.

**METHODS:** We reconstructed an MTBC phylogeny from 26,813 genomes using 609,003 polymorphic sites, derived an updated lineage marker backbone, and implemented a k-mer/Random Forest framework with marker-based lineage and WHO catalogue-based resistance calling. Performance was evaluated on 498 RefSeq assemblies, 88,071 UShER-TB typed sequencing samples, 162 clinical read sets for closest-reference matching, and 7,148 CRyPTIC isolates with phenotypic drug susceptibility data.

**RESULTS:** Pathotypr supported all 14 currently recognised MTBC lineages (L1-L10, A1-A4). On 498 complete genomes, marker-based and alignment-free lineage calls were 100% concordant, and prediction accuracy remained 100% on 254 independent assemblies. In 88,071 non-ambiguous UShER-TB samples, root-lineage concordance with TB-Profiler was 100%, while Pathotypr additionally identified lineage 10, A1 and A2. Resistance predictions showed 85.0% genotype-phenotype concordance overall, with high performance for rifampicin (95.8% sensitivity, 95.0% specificity) and isoniazid (93.0%, 97.9%). Runtime was about 1 second per sample, enabling analysis of 88,071 samples in approximately 24 hours on four threads. In the MDR-enriched CRyPTIC collection, Pathotypr supported reconstruction of 135 probable introduction events into Germany, Italy and Ukraine; 33.7% of introduction-associated isolates carried MDR/pre-XDR genotypes.

**CONCLUSION:** Pathotypr enables rapid, harmonised MTBC lineage assignment and high-confidence resistance screening, supporting near real-time and cross-border tuberculosis surveillance.
