## Supplementary Table 4 for "Pathotypr: harmonised MTBC lineage assignment and resistance-associated variant detection for genomic surveillance"

### Sheet: Mapping Benchmark
ENA Run	Lineage (pathotypr classify)	Closest Reference (pathotypr match)	Match Score (pathotypr match)	Mapped % (Closest)	Mapped % (Ancestor)	Δ Mapped %	Breadth % (Closest)	Breadth % (Ancestor)	Δ Breadth %	Mean Depth (Closest)	Mean Depth (Ancestor)	Error Rate (Closest)	Error Rate (Ancestor)	Δ Error Rate	Total SNPs (Closest)	Total SNPs (Ancestor)	Δ Total SNPs	Fixed SNPs (Closest)	Fixed SNPs (Ancestor)	Δ Fixed SNPs	Non-fixed SNPs (Closest)	Non-fixed SNPs (Ancestor)
ERR027295	A2	A2_G49245	0.907	92.07	91.09	0.98	98.94	96.94	2	75.86	74.19	0.011815	0.012227	-0.000412	1	1111	-1110	0	1066	-1066	1	23
ERR234111	L3	L3_G48960	0.9651	99.15	98.75	0.4	99.31	98.85	0.46	192.78	192.3	0.007091	0.007392	-0.000301	229	1217	-988	220	1134	-914	6	49
ERR181314	L9	L9_G48909	0.9303	98.41	98.21	0.2	98.23	97.62	0.61	248.51	247.49	0.008879	0.009044	-0.000166	652	1194	-542	638	1132	-494	5	36
ERR181435	L7	L7_G48912	0.9621	96.95	96.39	0.56	99.43	98.37	1.06	421.69	418.96	0.00353	0.003882	-0.000352	298	1441	-1143	293	1374	-1081	4	41
ERR015582	A3	A3_G48911	0.9555	98.58	97.96	0.62	98.84	96.83	2.01	161.63	158.47	0.004691	0.005048	-0.000357	356	1685	-1329	350	1642	-1292	4	26
ERR015615	L3	L3_G48933	0.9795	99.34	98.77	0.57	99.39	98.98	0.41	406.02	406.01	0.002138	0.002424	-0.000286	96	1228	-1132	93	1171	-1078	0	40
ERR234241	L1	L1_G49346	0.9865	99.77	99	0.77	98.41	97.32	1.08	173.67	172.14	0.003797	0.004099	-0.000303	207	1080	-873	206	1057	-851	1	16
ERR234176	L5	L5_G48965	0.9601	99.87	99.29	0.58	98.28	97.54	0.74	154.56	153.86	0.010017	0.010312	-0.000296	271	1133	-862	263	1080	-817	2	31
ERR234257	L6	L6_G49172	0.9624	99.44	98.85	0.59	99.19	97.84	1.35	168.21	166.08	0.010145	0.010458	-0.000312	429	1357	-928	423	1302	-879	4	33
ERR2659153	A3	A3_G48911	0.906	97.25	96.9	0.35	99.29	97.18	2.11	81.55	79.87	0.006422	0.006933	-0.00051	361	1723	-1362	356	1669	-1313	0	35
ERR4192370	L5	L5_G48906	0.9501	99.54	98.89	0.65	99.41	98.8	0.6	279.28	278.64	0.003765	0.00405	-0.000285	563	1318	-755	525	1226	-701	27	54
ERR1193785	L4	L4_G49222	0.9763	98.63	98.49	0.14	99.89	99.13	0.75	270.87	269.15	0.005048	0.005286	-0.000239	165	1169	-1004	160	1124	-964	2	20
ERR1193790	L4	L4_G49310	0.9329	99.08	98.78	0.3	99.64	98.99	0.64	99.29	98.63	0.005197	0.00536	-0.000163	247	1090	-843	240	1045	-805	7	18
ERR1367613	L1	L1_G48922	0.9534	99.54	99.2	0.34	99.31	99.07	0.24	169.76	170.35	0.003261	0.003614	-0.000354	171	1260	-1089	164	1200	-1036	3	38
SRR8237384	L2	L2_G49003	0.9768	99.13	98.82	0.31	99.59	98.8	0.8	231.68	230.99	0.003706	0.003974	-0.000268	361	1301	-940	352	1229	-877	3	53
ERR1367649	L3	L3_G48933	0.9742	99.27	98.88	0.39	99.56	99.1	0.46	245.97	246.1	0.003826	0.004164	-0.000338	84	1269	-1185	84	1203	-1119	0	39
ERR4192375	L6	L6_G49239	0.9088	99.13	98.53	0.6	99.77	98.47	1.3	166.32	164.45	0.004151	0.00448	-0.00033	410	1390	-980	400	1334	-934	3	37
ERR4192379	L5	L5_G48906	0.9249	99.19	98.56	0.63	99.3	98.75	0.55	145.79	145.44	0.004719	0.004981	-0.000262	555	1262	-707	545	1211	-666	7	27
SRR3724967	L1	L1_G48938	0.7675	98.64	98.21	0.43	98.94	98.73	0.21	177.89	178.14	0.004146	0.004377	-0.000231	583	1186	-603	554	1113	-559	17	38
SRR8237371	L2	L2_G49230	0.9542	98.65	98.32	0.33	99.81	98.69	1.12	301.57	300.3	0.001998	0.002356	-0.000358	154	1326	-1172	147	1283	-1136	7	28
ERR1199126	L4	L4_G49365	0.977	99.27	98.94	0.33	99.03	99.02	0.01	229.52	229.69	0.006597	0.006665	-6.8e-05	884	1188	-304	858	1151	-293	17	22
SRR3724669	L3	L3_G48920	0.6827	94.79	94.39	0.4	98.93	98.81	0.12	147.86	148.37	0.00256	0.002789	-0.000229	440	1209	-769	427	1127	-700	5	30
ERR212052	A4	A4_G49187	0.9899	99.74	99.25	0.49	95.68	98.61	-2.93	86.29	89.08	0.00312	0.003596	-0.000475	2	1569	-1567	0	1397	-1397	2	86
ERR234675	A3	A3_G48911	0.9854	99.71	99.48	0.23	99.3	97.5	1.79	195.06	191.97	0.003134	0.003619	-0.000485	230	1831	-1601	228	1747	-1519	1	52
ERR234676	A3	A3_G48911	0.9853	99.69	99.46	0.23	99.02	97.42	1.6	160.2	157.67	0.00324	0.003697	-0.000456	343	1840	-1497	335	1740	-1405	2	68
ERR234682	A3	A3_G48911	0.9866	99.65	99.35	0.3	99.36	99.23	0.13	145.68	143.25	0.003205	0.003667	-0.000462	232	1807	-1575	204	1317	-1113	3	108
SRR1162747	A4	A4_G49187	0.948	93.1	92.73	0.37	95.53	96.92	-1.39	42.65	44.33	0.003174	0.003666	-0.000492	3	1460	-1457	1	1403	-1402	1	36
ERR017796	A4	A4_G49193	0.9433	94.68	93.68	1	98.19	96.31	1.88	64.8	63.42	0.003005	0.003137	-0.000132	421	1367	-946	408	1338	-930	7	21
ERR400492	L5	L5_G48906	0.9736	99.36	98.77	0.59	99.33	98.85	0.49	186.27	186.01	0.006597	0.006858	-0.000261	544	1256	-712	514	1165	-651	14	54
ERR4192383	L9	L9_G48909	0.7896	86.15	85.81	0.34	88.32	87.78	0.54	4.98	4.95	0.040962	0.041147	-0.000185	8	31	-23	8	23	-15	0	6
ERR1193865	L4	L4_G49143	0.9821	99.5	99.28	0.22	99.45	98.81	0.63	146.27	145.53	0.002485	0.002759	-0.000273	151	1142	-991	144	1098	-954	5	27
ERR047886	L4	L4_G48979	0.9814	99.86	99.7	0.16	98.95	98.74	0.21	600.21	600.33	0.003163	0.003387	-0.000224	213	1129	-916	208	1106	-898	1	10
SRR8237346	L2	L2_G49018	0.9892	99.52	99.13	0.39	99.66	98.61	1.05	346.62	345.12	0.002216	0.002591	-0.000374	88	1312	-1224	84	1275	-1191	0	18
ERR126606	L2	L2_G49230	0.9831	99.79	99.39	0.4	99.62	98.86	0.76	235.34	234.16	0.003872	0.004197	-0.000325	243	1348	-1105	239	1246	-1007	3	84
ERR4192384	L9	L9_G48909	0.9651	98.76	98.28	0.48	99.57	98.16	1.4	98.46	97.72	0.004086	0.004508	-0.000422	2	1270	-1268	1	1216	-1215	1	42
SRR7517687	L6	L6_G48908	0.9881	97.74	97.24	0.5	99.71	98.65	1.06	131.67	130.26	0.003442	0.003816	-0.000373	419	1403	-984	398	1367	-969	14	20
ERR4192385	L6	L6_G49172	0.9932	95.84	95.27	0.57	99.61	98.15	1.46	35.54	35.06	0.003429	0.003846	-0.000417	297	1267	-970	292	1223	-931	3	26
ERR1023222	L5	L5_G48931	0.9886	99.35	98.84	0.51	98.93	98.44	0.48	174.17	173.97	0.002612	0.003004	-0.000393	388	1337	-949	383	1292	-909	3	27
ERR1023280	L6	L6_G48908	0.9891	99.39	98.94	0.45	99.78	98.3	1.48	207.01	204.79	0.002579	0.003031	-0.000452	444	1534	-1090	434	1440	-1006	7	67
ERR1082133	L6	L6_G49172	0.9848	99.62	98.98	0.64	99.82	98.38	1.43	245.95	242.4	0.002972	0.003434	-0.000462	338	1509	-1171	329	1393	-1064	4	73
ERR1082142	L5	L5_G48906	0.9833	99.76	99.12	0.64	99.5	98.87	0.63	237.26	236.56	0.003173	0.003543	-0.00037	553	1344	-791	503	1261	-758	25	48
ERR1203064	A4	A4_G49193	0.9908	99.61	99.13	0.48	99.34	97.42	1.92	115.88	113.69	0.002597	0.002942	-0.000345	752	1727	-975	725	1645	-920	20	64
ERR1203075	L4	L4_G49166	0.993	99.59	99.45	0.14	99.44	98.35	1.09	149.38	148.25	0.002638	0.003021	-0.000383	210	1256	-1046	184	1176	-992	12	39
SRR7517809	L4	L4_G49220	0.9878	99.38	98.97	0.41	99.61	98.79	0.82	195.96	194.91	0.001853	0.002115	-0.000262	158	1072	-914	154	1041	-887	3	18
ERR234677	L6	L6_G48908	0.985	99.78	99.21	0.57	99.76	98.53	1.23	220.37	218.02	0.003381	0.003755	-0.000374	341	1441	-1100	327	1356	-1029	8	54
ERR234679	L5	L5_G48906	0.9856	99.8	99.28	0.52	99.01	98.54	0.47	148.86	148.7	0.003561	0.003846	-0.000284	508	1258	-750	495	1181	-686	10	50
SRR998585	L5	L5_G48906	0.8643	85.12	84.83	0.29	98.11	97.88	0.24	24.66	24.67	0.002838	0.003098	-0.00026	444	998	-554	433	948	-515	1	11
ERR028628	L4	L4_G49014	0.9728	99.44	99.12	0.32	99.34	98.84	0.5	161.93	161.48	0.004736	0.004954	-0.000218	278	1110	-832	272	1074	-802	3	19
ERR117466	L4	L4_G49014	0.979	99.53	99.25	0.28	99.32	99.06	0.26	444.32	443.54	0.003714	0.003883	-0.000169	634	1218	-584	596	1162	-566	23	30
ERR047884	L1	L1_G48981	0.9781	99.84	99.19	0.65	99.28	98.44	0.84	453.55	451.22	0.003289	0.003447	-0.000158	975	1245	-270	954	1218	-264	14	16
ERR047880	L1	L1_G48981	0.9799	99.79	99.08	0.71	98.61	97.81	0.79	332.92	330.98	0.003192	0.003354	-0.000163	955	1220	-265	941	1190	-249	10	19
ERR234681	L7	L7_G48912	0.9821	99.75	99.08	0.67	99.86	99.03	0.83	319.7	317.26	0.003681	0.004054	-0.000373	322	1508	-1186	309	1400	-1091	4	71
SRR998720	L1	L1_G48981	0.9786	98.89	98.19	0.7	99.55	98.75	0.8	105.58	105	0.004436	0.004629	-0.000192	954	1325	-371	928	1256	-328	18	42
SRR1163318	L2	L2_G49228	0.9758	98.47	98.1	0.37	99.49	98.56	0.92	176.78	176.23	0.003496	0.003866	-0.000371	42	1319	-1277	41	1262	-1221	0	36
SRR1163337	L4	L4_G49320	0.9616	97.05	96.81	0.24	99.49	98.53	0.97	225.03	223.27	0.003611	0.003917	-0.000305	19	1172	-1153	17	1130	-1113	1	24
ERR4162016	L6	L6_G48908	0.9837	98.91	98.36	0.55	99.71	98.23	1.48	168.6	166.67	0.005251	0.005594	-0.000343	389	1425	-1036	381	1370	-989	7	38
ERR551070	L6	L6_G49172	0.9752	99.57	99.08	0.49	99.81	98.21	1.59	219.94	217	0.006925	0.007266	-0.00034	523	1387	-864	512	1338	-826	7	30
ERR4162032	L5	L5_G48931	0.9653	98.8	98.27	0.53	99.15	98.76	0.39	147.63	147.63	0.010328	0.010579	-0.000251	586	1310	-724	578	1258	-680	4	32
ERR551384	L3	L3_G48925	0.9808	99.76	99.1	0.66	99.51	99	0.51	62.79	62.66	0.0018	0.002141	-0.000341	199	1165	-966	193	1111	-918	3	37
ERR551768	L2	L2_G49230	0.9582	96.21	95.85	0.36	99.58	98.42	1.16	43.77	43.48	0.002033	0.002385	-0.000352	137	1159	-1022	136	1110	-974	0	31
ERR400415	L7	L7_G48912	0.975	98.96	98.4	0.56	98.84	98.03	0.81	143.11	142.19	0.007752	0.008077	-0.000325	304	1324	-1020	289	1271	-982	7	25
ERR400460	A4	A4_G49193	0.9732	99.13	98.62	0.51	98.72	97.38	1.34	181.47	178.16	0.007561	0.007844	-0.000283	498	1482	-984	486	1442	-956	8	24
ERR400537	L6	L6_G49239	0.9881	99.69	99.09	0.6	99.07	97.7	1.37	94.94	93.9	0.00258	0.002899	-0.000319	519	1327	-808	494	1268	-774	11	29
ERR551224	L3	L3_G48920	0.9717	99.29	98.8	0.49	99.35	99.19	0.16	338.3	338.86	0.004759	0.005003	-0.000244	411	1270	-859	402	1188	-786	8	54
ERR551366	L2	L2_G49353	0.9805	99.35	98.91	0.44	99.46	98.71	0.75	443.66	441.42	0	0.003642	-0.003642	348	1309	-961	336	1229	-893	3	59
SRR2100373	L2	L2_G49230	0.9752	99.77	99.37	0.4	99.41	98.63	0.78	320.35	318.81	0.00526	0.005593	-0.000332	239	1351	-1112	232	1263	-1031	7	48
SRR1013642	L3	L3_G48933	0.9261	90.83	90.5	0.33	99.17	99.11	0.06	118.27	118.4	0.003752	0.003968	-0.000216	488	1136	-648	470	1105	-635	6	16
SRR1013575	L4	L4_G49315	0.9495	94.41	94.2	0.21	98.19	98.34	-0.15	111.04	111.25	0.003911	0.004006	-9.6e-05	714	1016	-302	700	994	-294	8	11
SRR1049712	L2	L2_G49018	0.9254	91.81	91.38	0.43	99.55	98.56	0.99	128.62	127.86	0.004202	0.004509	-0.000307	116	1159	-1043	114	1139	-1025	0	11
ERR126604	L3	L3_G48933	0.9831	99.76	99.32	0.44	99.65	99.2	0.45	247.27	247.42	0.003904	0.004261	-0.000357	151	1332	-1181	144	1234	-1090	5	67
ERR171158	L1	L1_G49356	0.9869	99.52	98.92	0.6	99.72	99.41	0.31	95.39	95.41	0.00324	0.003674	-0.000434	140	1302	-1162	135	1168	-1033	2	71
ERR171130	L1	L1_G48945	0.9853	99.79	99.13	0.66	99.53	99.09	0.44	256.21	255.9	0.002726	0.003083	-0.000357	343	1366	-1023	341	1285	-944	2	60
ERR171128	L3	L3_G48933	0.9876	99	98.58	0.42	99.62	99.21	0.4	135.79	135.94	0.002574	0.002957	-0.000383	83	1300	-1217	80	1203	-1123	1	62
ERR029205	L2	L2_G49003	0.9703	99.22	98.7	0.52	98.8	98.06	0.74	159.92	159.26	0.006177	0.006397	-0.00022	392	1119	-727	386	1074	-688	1	29
ERR037521	L1	L1_G49268	0.9474	99.38	98.62	0.76	99.51	98.89	0.61	310.49	309.47	0.006875	0.00718	-0.000305	258	1355	-1097	247	1265	-1018	6	52
SRR1165225	L4	L4_G49153	0.9462	92.9	92.73	0.17	99.51	98.66	0.85	130.61	129.71	0.005427	0.005694	-0.000267	10	1077	-1067	10	1052	-1042	0	10
SRR1165230	L3	L3_G48933	0.8956	87.24	86.87	0.37	99.29	98.93	0.36	121.05	120.84	0.005404	0.005726	-0.000323	91	1128	-1037	90	1093	-1003	0	23
SRR1172091	L2	L2_G49010	0.9771	98.93	98.47	0.46	99.43	98.46	0.97	61.4	61.09	0.003036	0.0034	-0.000364	47	1147	-1100	47	1109	-1062	0	27
SRR1173171	L3	L3_G48933	0.8438	93.54	93.21	0.33	98.76	98.68	0.08	39.27	39.36	0.002656	0.002923	-0.000267	329	934	-605	312	853	-541	3	22
SRR1172189	L4	L4_G48991	0.8934	99.26	99.24	0.02	99.32	99.47	-0.14	130.73	131.13	0.004175	0.004434	-0.000259	6	1207	-1201	6	1162	-1156	0	20
SRR1172864	L1	L1_G48945	0.9326	92.3	91.67	0.63	98.91	98.45	0.46	9.94	9.92	0.004186	0.00452	-0.000334	130	415	-285	126	395	-269	1	8
SRR1166305	L4	L4_G49320	0.9708	97	96.77	0.23	99.39	98.42	0.97	110	109.2	0.002751	0.003045	-0.000294	44	1116	-1072	42	1087	-1045	0	22
SRR1169536	L1	L1_G48944	0.9795	97.68	96.93	0.75	99.5	98.89	0.61	108.43	108.09	0.003235	0.003583	-0.000349	326	1217	-891	322	1154	-832	2	50
SRR1169484	L3	L3_G48933	0.9741	97.55	97.16	0.39	99.19	99.01	0.18	73.07	73.19	0.003052	0.003344	-0.000293	396	1245	-849	391	1176	-785	3	46
SRR1169508	L2	L2_G49009	0.9861	98.31	97.88	0.43	99.3	98.44	0.86	65.48	65.14	0.003169	0.003534	-0.000364	100	1252	-1152	99	1202	-1103	1	34
ERR126642	L4	L4_G49150	0.9788	99.28	98.86	0.42	99.82	99.1	0.72	283.79	281.96	0.004003	0.004292	-0.000289	105	1167	-1062	68	993	-925	37	151
ERR983236	L2	L2_G49318	0.8824	99.19	99.01	0.18	99.46	98.64	0.82	139.03	138.61	0.005282	0.005676	-0.000394	240	1316	-1076	236	1235	-999	2	39
SRR3500411	A1	L6_G48908	0.9062	91.06	90.81	0.25	98.89	97.91	0.98	122.38	121.37	0.007882	0.00792	-3.8e-05	1693	1376	317	1640	1296	344	26	52
SRR5216871	A4	A4_G49193	0.973	99.6	99.05	0.55	99.45	97.44	2.02	244.52	239.91	0.004933	0.005274	-0.000341	503	1643	-1140	490	1569	-1079	9	39
SRR5642717	A3	A3_G48911	0.9895	99.86	99.55	0.31	99.57	97.12	2.45	160.59	157.68	0.001807	0.002356	-0.000548	190	1761	-1571	188	1718	-1530	1	22
SRR1173284	L8	L8_G26689	0.7602	83.1	82.87	0.23	99.85	98.56	1.29	59.54	58.82	0.003901	0.004389	-0.000488	256	1280	-1024	220	1137	-917	28	69
SRR3647357	A2	A2_G49245	0.9922	99.6	99.06	0.54	99.71	98.88	0.83	218.11	214.38	0.001619	0.002093	-0.000474	49	1280	-1231	49	1208	-1159	0	48
SRR3647354	L3	L3_G49266	0.9748	97.62	97.34	0.28	99.66	99.15	0.51	223.86	223.56	0.001463	0.001843	-0.00038	0	1237	-1237	0	1195	-1195	0	24
SRR1188186	L3	L3_G48933	0.9234	99.76	99.48	0.28	99.16	98.88	0.27	65.51	65.65	0.00336	0.003708	-0.000349	426	1238	-812	416	1192	-776	6	26
SRR5818585	L3	L3_G48948	0.9797	98.29	97.98	0.31	99.56	98.92	0.64	122.32	122.23	0.005815	0.006152	-0.000337	117	1261	-1144	115	1193	-1078	1	49
SRR5818650	L1	L1_G48944	0.9632	95.86	95.33	0.53	99.45	98.86	0.59	167.06	166.81	0.005276	0.005548	-0.000272	539	1262	-723	534	1192	-658	1	42
ERR550765	L2	L2_G49230	0.9851	99.4	99.02	0.38	99.73	98.6	1.13	69.42	68.92	0.001864	0.002231	-0.000367	124	1201	-1077	120	1145	-1025	2	46
ERR551048	L3	L3_G48933	0.9821	99.62	99.32	0.3	99.59	99.07	0.52	134.02	133.84	0.008726	0.009149	-0.000423	169	1261	-1092	167	1222	-1055	1	18
ERR551111	A2	A2_G49242	0.9822	99.46	98.95	0.51	98.7	97.3	1.41	29.77	29.42	0.001937	0.002214	-0.000277	390	1022	-632	377	1003	-626	11	12
ERR551134	A2	A2_G48913	0.9883	99.65	99.12	0.53	99.35	97.64	1.71	28.19	27.82	0.001963	0.002387	-0.000424	82	1140	-1058	80	1096	-1016	2	33
ERR551709	L6	L6_G49239	0.9858	99.13	98.56	0.57	99.35	97.76	1.59	24.49	24.18	0.002026	0.002408	-0.000382	394	1216	-822	387	1182	-795	5	24
ERR551865	L1	L1_G48969	0.98	99.28	98.81	0.47	99.25	98.63	0.62	72.24	71.98	0.00228	0.002577	-0.000298	501	1236	-735	483	1192	-709	14	28
ERR552037	A2	A2_G49241	0.9821	99.61	99	0.61	99.14	97.27	1.87	23.34	23	0.00166	0.002124	-0.000463	7	1052	-1045	3	1027	-1024	3	17
ERR552470	A4	A4_G49192	0.9817	99.73	99.17	0.56	99.14	97.06	2.08	30.05	29.45	0.001808	0.002208	-0.0004	306	1373	-1067	302	1345	-1043	2	15
ERR552768	A2	A2_G48913	0.9848	99.66	99.1	0.56	99.44	97.74	1.7	51.59	50.88	0.001794	0.002222	-0.000428	81	1205	-1124	81	1147	-1066	0	47
ERR028607	L2	L2_G49000	0.98	99.55	99.04	0.51	98.91	98.09	0.82	117.83	117.32	0.006704	0.007038	-0.000334	15	1156	-1141	14	1120	-1106	1	21
ERR2145503	L3	L3_G48925	0.9658	98.03	97.46	0.57	99.39	98.98	0.41	179.96	179.88	0.007613	0.007889	-0.000276	173	1139	-966	169	1105	-936	4	20
ERR2145516	L2	L2_G49003	0.8638	89.04	88.71	0.33	99.34	98.56	0.78	206.34	205.72	0.004849	0.005097	-0.000248	373	1197	-824	359	1122	-763	9	55
SRR6480337	L1	L1_G48952	0.9863	99.84	99.32	0.52	99.21	98.69	0.53	158.7	157.92	0.001894	0.002115	-0.000221	562	1288	-726	553	1236	-683	6	43
SRR10828835	L8	L8_G26689	0.9908	99.75	99.33	0.42	99.94	97.98	1.96	153.12	150.87	0.00224	0.002706	-0.000467	0	1348	-1348	0	1288	-1288	0	36
SRR6485027	A4	A4_G49192	0.9717	97.97	97.39	0.58	99.76	97.71	2.06	102	99.91	0.005663	0.006167	-0.000505	341	1646	-1305	319	1555	-1236	12	55
SRR6785358	L3	L3_G48943	0.9804	98.02	97.7	0.32	99.49	98.99	0.49	90.35	90.27	0.007059	0.007359	-0.0003	294	1259	-965	279	1174	-895	9	44
SRR6797355	A3	A3_G48911	0.9669	99.55	99.21	0.34	98.76	96.92	1.84	56.58	55.64	0.002932	0.003359	-0.000427	344	1683	-1339	342	1626	-1284	1	36
SRR6797286	L2	L2_G49230	0.9489	99.49	99.11	0.38	99.69	98.74	0.95	138.53	137.96	0.00305	0.003336	-0.000286	223	1240	-1017	220	1167	-947	2	48
SRR6797808	L1	L1_G48969	0.9444	99.43	99	0.43	99.38	99.09	0.29	164.65	164.3	0.00309	0.003338	-0.000249	377	1116	-739	362	1027	-665	11	54
SRR6797800	L3	L3_G48935	0.9246	99.48	99.07	0.41	99.18	98.84	0.34	161.06	161.23	0.003133	0.003375	-0.000242	411	1224	-813	393	1142	-749	16	47
SRR6832799	L2	L2_G49230	0.9727	99.4	99.02	0.38	99.69	98.67	1.01	131.55	130.93	0.003167	0.003488	-0.000321	140	1243	-1103	138	1193	-1055	2	31
SRR6964525	L2	L2_G49018	0.956	99.48	99.13	0.35	99.77	98.75	1.01	145.36	144.82	0.002693	0.003021	-0.000328	125	1291	-1166	117	1218	-1101	7	64
ERR1352320	L4	L4_G49340	0.9922	99.78	99.52	0.26	99.17	98.88	0.29	1377.31	1376.42	0.000861	0.001106	-0.000245	389	1225	-836	375	1182	-807	8	25
ERR1352326	L2	L2_G48997	0.9922	99.4	98.98	0.42	99.33	98.91	0.42	1664.3	1656.85	0.000635	0.000965	-0.00033	228	1450	-1222	222	1324	-1102	3	90
ERR2383628	L6	L6_G49239	0.9942	99.62	99.04	0.58	99.88	98.37	1.51	271.08	267.73	0.00101	0.00142	-0.00041	438	1510	-1072	417	1423	-1006	14	61
ERR2704808	L5	L5_G48906	0.9933	99.62	99.29	0.33	99.28	98.94	0.35	343.49	343.38	0.001189	0.00153	-0.000341	532	1355	-823	526	1311	-785	4	27
ERR2704811	L6	L6_G49239	0.9941	99.65	99.07	0.58	99.75	98.27	1.48	268.94	265.65	0.001106	0.001493	-0.000386	554	1484	-930	542	1426	-884	6	49
ERR2704812	L5	L5_G48931	0.9924	99.69	99.09	0.6	98.63	98.22	0.41	395.27	394.77	0.001109	0.001422	-0.000313	609	1436	-827	598	1383	-785	7	39
ERR751735	L2	L2_G49230	0.98	99.76	99.38	0.38	99.58	98.59	0.99	406.18	404.31	0.003346	0.003699	-0.000352	192	1372	-1180	189	1272	-1083	1	69
ERR751737	L1	L1_G48967	0.9789	99.75	99.21	0.54	99.69	98.92	0.77	383.52	381.72	0.003512	0.003886	-0.000373	224	1262	-1038	218	1202	-984	4	42
ERR752253	L3	L3_G48935	0.9847	99.48	99.09	0.39	99.35	98.94	0.41	154.09	154.26	0.003513	0.003799	-0.000286	407	1305	-898	401	1213	-812	4	62
ERR1353082	L2	L2_G49121	0.9867	99.15	98.83	0.32	99.87	98.57	1.3	205.18	203.96	0.004158	0.004549	-0.000391	41	1370	-1329	39	1283	-1244	1	60
SRR6467893	A4	A4_G49193	0.981	99.56	99.03	0.53	99.47	97.49	1.99	947.65	930.17	0.002173	0.002539	-0.000366	477	1759	-1282	466	1680	-1214	6	54
ERR766218	A4	A4_G49187	0.9769	99.56	99.08	0.48	95.65	96.99	-1.34	331.24	343.19	0.006035	0.006511	-0.000476	11	1662	-1651	11	1579	-1568	0	53
SRR5486073	A4	A4_G49192	0.9816	98.96	98.48	0.48	99.69	97.58	2.11	72.82	71.3	0.006302	0.006765	-0.000463	318	1614	-1296	303	1554	-1251	3	33
SRR6705904	A4	A4_G49197	0.9889	99.49	98.94	0.55	99.97	97.85	2.12	649.34	635.82	0.001425	0.001935	-0.00051	51	1794	-1743	37	1710	-1673	12	54
ERR1815539	A4	A4_G49193	0.9743	99.7	99.1	0.6	99	97.02	1.98	198.99	195.12	0.005213	0.005507	-0.000294	470	1445	-975	455	1420	-965	10	17
SRR5430091	A4	A4_G49193	0.9833	98.89	98.24	0.65	99.8	97.75	2.06	112.99	110.68	0.006518	0.006937	-0.000419	155	1535	-1380	136	1430	-1294	11	59
ERR2516335	A4	A4_G48907	0.987	99.71	99.15	0.56	99.85	97.71	2.14	132.85	130.1	0.004103	0.004515	-0.000412	141	1581	-1440	140	1529	-1389	0	41
ERR2517345	A4	A4_G49370	0.9754	99.21	98.79	0.42	99.63	98.1	1.52	213.39	209.65	0.00252	0.00282	-0.0003	793	1681	-888	783	1630	-847	8	34
ERR2510206	A4	A4_G49370	0.9852	99.66	99.19	0.47	99.43	97.75	1.68	142.65	140.1	0.003401	0.003818	-0.000416	369	1692	-1323	361	1606	-1245	2	54
ERR2512389	A3	A3_G48911	0.9891	99.9	99.61	0.29	99.07	96.88	2.19	124.19	121.83	0.001777	0.002288	-0.000511	279	1680	-1401	271	1622	-1351	4	31
ERR2512942	A3	A3_G48911	0.9901	99.92	99.56	0.36	98.26	96.47	1.8	182.48	179.03	0.002476	0.002972	-0.000497	256	1654	-1398	251	1618	-1367	1	27
ERR2513671	A3	A3_G48910	0.9731	99.64	99.5	0.14	99.55	97.81	1.74	132.71	130.14	0.003992	0.004553	-0.00056	171	1760	-1589	157	1650	-1493	3	63
ERR2514172	A3	A3_G48911	0.9915	99.94	99.58	0.36	99.52	97.21	2.31	134.15	131.67	0.001837	0.002395	-0.000558	171	1785	-1614	166	1703	-1537	2	50
ERR2514957	A3	A3_G48911	0.9909	99.91	99.57	0.34	99.42	97.51	1.91	192.69	189.3	0.001356	0.001897	-0.000541	177	1742	-1565	174	1686	-1512	1	32
ERR2517593	A3	A3_G48911	0.9893	99.63	99.44	0.19	99.34	97.23	2.11	139.21	137	0.001611	0.00208	-0.00047	362	1788	-1426	356	1748	-1392	1	29
SRR1792164	A4	A4_G49370	0.9695	99.19	99.18	0.01	99.45	98.02	1.43	182.94	180.49	0.005063	0.005235	-0.000172	1293	1682	-389	1264	1627	-363	20	32
SRR1792249	A4	A4_G49191	0.9383	95.58	94.98	0.6	99.44	97.57	1.87	289.95	285.36	0.003976	0.004354	-0.000378	40	1536	-1496	40	1475	-1435	0	42
SRR8065086	A4	A4_G49192	0.9758	99.64	99.27	0.37	99.42	97.44	1.98	112.12	109.85	0.007169	0.007512	-0.000343	750	1577	-827	721	1528	-807	12	23
SRR8064860	A4	A4_G49197	0.98	99.72	99.27	0.45	99.58	97.43	2.14	91.47	89.68	0.006897	0.007228	-0.000332	654	1545	-891	625	1506	-881	17	18
ERR2851365	L3	L3_G48933	0.9867	99.6	99.22	0.38	99.28	99.03	0.25	102.24	102.26	0.001685	0.002002	-0.000318	422	1230	-808	419	1186	-767	2	23
ERR2851366	L1	L1_G49356	0.9656	93.92	93.39	0.53	99.56	98.92	0.64	107.47	107.26	0.001914	0.002367	-0.000453	93	1229	-1136	92	1178	-1086	1	29
SRR5341419	L4	L4_G49142	0.9729	97.25	96.82	0.43	99.72	98.93	0.79	182.76	181.7	0.002059	0.002287	-0.000228	300	1194	-894	292	1146	-854	5	26
ERR3256116	L2	L2_G49003	0.9761	99.54	99.21	0.33	99.31	98.5	0.81	161.63	160.79	0.007648	0.007946	-0.000298	572	1327	-755	559	1277	-718	11	30
SRR10993942	A4	A4_G49197	0.9767	99.42	98.94	0.48	99.48	97.38	2.1	125.32	122.81	0.005947	0.006247	-0.000301	745	1621	-876	713	1579	-866	20	16
ERR3283039	A2	A2_G49242	0.9821	98.92	98.47	0.45	99.38	98.01	1.37	110.68	109.38	0.005528	0.00588	-0.000352	465	1322	-857	450	1242	-792	11	50
SRR10482975	A4	A4_G49193	0.9883	99.36	98.71	0.65	99.91	97.79	2.13	291.99	286.06	0.002727	0.00319	-0.000463	157	1716	-1559	150	1666	-1516	3	28
SRR10321147	A4	A4_G49208	0.9797	99.17	98.77	0.4	98.4	97.23	1.17	97.25	97.24	0.010537	0.011104	-0.000567	1	1572	-1571	0	1545	-1545	1	13
SRR7851345	A4	A4_G49189	0.9833	99.26	98.68	0.58	99.78	97.74	2.05	179.71	176.47	0.004337	0.004778	-0.000441	15	1621	-1606	15	1548	-1533	0	47
SRR3745455	A1	L6_G48908	0.9477	96.57	96.42	0.15	99.09	98.14	0.95	68.94	68.46	0.007384	0.007417	-3.3e-05	1570	1185	385	1534	1140	394	15	25
SRR3745457	A1	L9_G48909	0.9638	99.09	98.93	0.16	98.88	98.24	0.65	84.88	84.5	0.007253	0.007333	-8e-05	1547	1309	238	1475	1196	279	25	45
SRR3745458	A1	L6_G49172	0.9659	99.41	99.22	0.19	99.21	98.15	1.06	93.95	93.06	0.007931	0.007944	-1.3e-05	1638	1244	394	1610	1200	410	15	23
SRR3745456	A1	L6_G48908	0.9653	99.4	99.34	0.06	99.12	98.19	0.93	91.76	91.2	0.007633	0.007654	-2.1e-05	1591	1268	323	1545	1172	373	31	63
ERR2516384	L10	L10_G49371	0.9518	99.58	99.4	0.18	98.58	97.07	1.51	72.55	71.78	0.005446	0.005692	-0.000246	468	1196	-728	457	1155	-698	5	22
ERR2707158	L10	L10_G49371	0.9828	99.13	98.78	0.35	99.75	97.93	1.82	146.82	144.66	0.008023	0.008407	-0.000384	5	1339	-1334	5	1244	-1239	0	59
