## Supplementary Table 6 for "Pathotypr: harmonised MTBC lineage assignment and resistance-associated variant detection for genomic surveillance"

### Sheet: DR Summary (WHO 1-2)
Sample ID	ENA Run	Lineage	Closest Reference	Match Score	DR Category (WHO 1-2)	Resistant Drugs (WHO 1-2)	N Total Mutations	N WHO Grade 1-2	Key Mutations (WHO 1-2)	RIF	INH	EMB	PZA	STR	FQ	KAN	CAP	ETH	LZD	BDQ_CFZ	DLM	PAS
G00040	ERR027295	A2;M_microti	A2_G49245	0.9070	Pan-susceptible		12	0			S	S	S	S	S						S
G00060	ERR234111	L3	L3_G48960	0.9651	MDR	EMB; INH; RIF	20	3	rpoB D435F (RIF); katG S315T (INH); embB M306I (EMB)	R	R	R	S	S	S				S		S
G00074	ERR181314	L9	L9_G48909	0.9303	Pan-susceptible		18	0			S	S	S	S	S			S	S	S	S
G00077	ERR181435	L7	L7_G48912	0.9621	Pan-susceptible		10	0		S	S	S						S
G00130	ERR015582	A3	A3_G48911	0.9555	Pan-susceptible		25	0			S	S	S		S			S	S		S
G00138	ERR015615	L3;L3.1.1	L3_G48933	0.9795	Pan-susceptible		10	0		S	S	S	S
G00852	ERR234241	L1;L1.1;L1.1.1.1	L1_G49346	0.9865	Pan-susceptible		21	0		S	S	S		S	S			S	S	S	S
G00877	ERR234176	L5;L5.1;L5.1.4	L5_G48965	0.9601	Pan-susceptible		17	0			S	S			S			S			S
G00924	ERR234257	L6;L6.3;L6.3.1	L6_G49172	0.9624	Pan-susceptible		22	0		S	S	S	S		S			S		S	S
G01224	ERR2659153	A3	A3_G48911	0.9060	Pan-susceptible		24	0			S	S	S		S			S	S		S
G01979	ERR4192370	L5;L5.1;L5.1.1	L5_G48906	0.9501	Pan-susceptible		16	0		S	S	S			S			S			S
G02006	ERR1193785	L4;L4.3;L4.3.3	L4_G49222	0.9763	Pan-susceptible		7	0		S		S		S	S			S	S
G02220	ERR1193790	L4;L4.3;L4.3.3	L4_G49310	0.9329	Pan-susceptible		5	0		S		S		S	S
G02395	ERR1367613	L1;L1.2.1;L1.2.1.2;L1.2.1.2.1	L1_G48922	0.9534	Pan-susceptible		19	0		S	S	S		S	S			S	S		S
G02438	SRR8237384	L2;L2.1;L2.2.1	L2_G49003	0.9768	INH-R	INH; STR	9	2	katG S315T (INH); rpsL K88R (STR)		R	S		R				S			S
G02468	ERR1367649	L3;L3.1.1	L3_G48933	0.9742	Pan-susceptible		11	0		S	S	S	S
G02540	ERR4192375	L6;L6.1;L6.1.1	L6_G49239	0.9088	Pan-susceptible		22	0		S	S	S	S	S	S			S			S
G02544	ERR4192379	L5;L5.1;L5.1.1	L5_G48906	0.9249	Other-R	STR	18	1	rpsL K43R (STR)	S	S	S		R	S			S			S
G03250	SRR3724967	L1;L1.2.1;L1.2.1.1	L1_G48938	0.7675	Pan-susceptible		17	0		S		S		S	S	S		S	S	S	S
G03355	SRR8237371	L2;L2.1;L2.2.1	L2_G49230	0.9542	Pre-XDR/XDR	FQ; INH; PZA; RIF; STR	19	6	rpoB S450L (RIF); inhA c.-777C>T (INH); katG S315T (INH); pncA G162D (PZA); rpsL K88R (STR); gyrA A90V (FQ)	R	R	S	R	R	R	S		S		S
G04018	ERR1199126	L4;L4.6;L4.6.1;L4.6.1.2	L4_G49365	0.9770	MDR	INH; RIF; STR	13	3	rpoB S450L (RIF); inhA c.-770T>A (INH); rpsL K43R (STR)	R	R	S		R	S			S
G04045	SRR3724669	L3	L3_G48920	0.6827	Pan-susceptible		10	0		S	S	S	S		S
G04146	ERR212052	A4;M_bovis;A4.2;A4.2.BCG	A4_G49187	0.9899	Other-R	PZA	30	1	pncA H57D (PZA)	S	S	S	R	S	S						S
G04149	ERR234675	A3	A3_G48911	0.9854	Pan-susceptible		24	0			S	S	S		S			S	S		S
G04150	ERR234676	A3	A3_G48911	0.9853	Pan-susceptible		25	0			S	S	S		S			S	S		S
G04151	ERR234682	A3	A3_G48911	0.9866	Pan-susceptible		21	0			S	S	S		S				S		S
G04153	SRR1162747	A4;M_bovis;A4.2;A4.2.BCG	A4_G49187	0.9480	Other-R	PZA	30	1	pncA H57D (PZA)	S	S	S	R	S	S						S
G04157	ERR017796	A4;M_bovis;A4.8;A4.8.1	A4_G49193	0.9433	Other-R	FQ; PZA	26	2	pncA H57D (PZA); gyrA D89N (FQ)	S	S	S	R		R	S		S			S
G04167	ERR400492	L5;L5.1;L5.1.1	L5_G48906	0.9736	Pan-susceptible		17	0		S	S	S			S			S			S
G04304	ERR4192383	L9	L9_G48909	0.7896	Pan-susceptible		0	0
G04618	ERR1193865	L4;L4.3;L4.3.3	L4_G49143	0.9821	MDR	INH; RIF	11	2	rpoB S450L (RIF); katG S315T (INH)	R	R			S	S			S
G05766	ERR047886	L4;L4.8	L4_G48979	0.9814	MDR	EMB; INH; RIF	7	3	rpoB L452P (RIF); katG S315T (INH); embB G406S (EMB)	R	R	R		S					S
G06391	SRR8237346	L2;L2.1;L2.2.1	L2_G49018	0.9892	Pan-susceptible		7	0				S		S				S		S
G06678	ERR126606	L2;L2.1;L2.2.1	L2_G49230	0.9831	Pan-susceptible		7	0				S		S				S		S	S
G07257	ERR4192384	L9	L9_G48909	0.9651	Pan-susceptible		16	0			S	S	S	S	S			S	S		S
G07452	SRR7517687	L6;L6.2;L6.2.3	L6_G48908	0.9881	Pan-susceptible		19	0		S	S	S	S		S			S			S
G08165	ERR4192385	L6;L6.3;L6.3.1	L6_G49172	0.9932	Pan-susceptible		17	0		S	S	S	S		S			S		S	S
G08394	ERR1023222	L5;L5.3	L5_G48931	0.9886	Pan-susceptible		16	0		S	S	S			S			S	S		S
G08452	ERR1023280	L6;L6.2;L6.2.3	L6_G48908	0.9891	Pan-susceptible		19	0		S	S	S	S		S			S			S
G08484	ERR1082133	L6;L6.3;L6.3.1	L6_G49172	0.9848	Pan-susceptible		20	0		S	S	S	S		S			S		S	S
G08493	ERR1082142	L5;L5.1;L5.1.2	L5_G48906	0.9833	Pan-susceptible		16	0		S	S	S			S			S			S
G08506	ERR1203064	A4;M_bovis;A4.6	A4_G49193	0.9908	Other-R	PZA	26	1	pncA H57D (PZA)	S	S	S	R		S						S
G08517	ERR1203075	L4;L4.6;L4.6.2;L4.6.2.2	L4_G49166	0.9930	INH-R	INH	8	1	katG S315T (INH)		R	S		S				S		S
G08811	SRR7517809	L4;L4.1;L4.1.2;L4.1.2.1	L4_G49220	0.9878	MDR	ETH; INH; RIF; STR	13	5	rpoB H445Y (RIF); inhA c.-777C>T (INH); katG S315T (INH); gid G73A (STR); ethA S399* (ETH)	R	R	S		R				R		S	S
G08915	ERR234677	L6;L6.2;L6.2.1	L6_G48908	0.9850	Pan-susceptible		19	0		S	S	S	S		S			S			S
G08917	ERR234679	L5;L5.1;L5.1.3	L5_G48906	0.9856	Pan-susceptible		16	0		S	S	S			S			S			S
G08934	SRR998585	L5;L5.1;L5.1.1	L5_G48906	0.8643	Pan-susceptible		14	0		S	S	S			S			S			S
G09540	ERR028628	L4;L4.3;L4.3.2	L4_G49014	0.9728	Pan-susceptible		7	0		S		S		S
G09641	ERR117466	L4;L4.3;L4.3.3	L4_G49014	0.9790	MDR	EMB; INH; RIF	12	4	rpoB D435Y (RIF); inhA c.-770T>A (INH); katG S315T (INH); embB M306I (EMB)	R	R	R		S	S
G09853	ERR047884	L1;L1.1	L1_G48981	0.9781	MDR	EMB; INH; RIF	22	4	rpoB S450L (RIF); inhA c.-777C>T (INH); katG S315T (INH); embB M306I (EMB)	R	R	R		S	S			S	S	S
G09863	ERR047880	L1;L1.1	L1_G48981	0.9799	MDR	EMB; INH; RIF; STR	23	5	rpoB S450L (RIF); inhA c.-777C>T (INH); katG S315T (INH); embB M306I (EMB); rrs n.1484G>T (STR)	R	R	R		R	S			S	S	S
G10416	ERR234681	L7	L7_G48912	0.9821	Pan-susceptible		10	0		S	S	S						S
G11066	SRR998720	L1;L1.1	L1_G48981	0.9786	Pan-susceptible		18	0		S		S		S	S			S	S	S
G11313	SRR1163318	L2;L2.1;L2.2.1	L2_G49228	0.9758	Pre-XDR/XDR	EMB; FQ; INH; RIF; STR	16	6	rpoB S450L (RIF); katG S315T (INH); embB M306I (EMB); rpsL K43R (STR); rrs n.1401A>G (STR); gyrA S91P (FQ)	R	R	R		R	R			S		S
G11322	SRR1163337	L4;L4.3;L4.3.3	L4_G49320	0.9616	Pre-XDR/XDR	EMB; FQ; INH; PZA; RIF	18	6	rpoB H445D (RIF); inhA c.-777C>T (INH); katG S315T (INH); embB Q497R (EMB); pncA D49G (PZA); gyrA A90V (FQ)	R	R	R	R	S	R	S					S
G11564	ERR4162016	L6;L6.2	L6_G48908	0.9837	Pan-susceptible		21	0		S	S	S	S		S			S			S
G11571	ERR551070	L6;L6.3;L6.3.3	L6_G49172	0.9752	INH-R	INH; STR	25	2	katG S315T (INH); rpsL K43R (STR)	S	R	S	S	R	S			S			S
G11639	ERR4162032	L5;L5.2	L5_G48931	0.9653	MDR	EMB; ETH; INH; RIF; STR	21	5	rpoB S450L (RIF); katG S315T (INH); embB G406A (EMB); rpsL K88Q (STR); ethA Y143* (ETH)	R	R	R		R	S			R			S
G12157	ERR551384	L3;L3.1.3	L3_G48925	0.9808	RR	RIF	11	1	rpoB S450L (RIF)	R	S	S		S	S
G12296	ERR551768	L2;L2.1;L2.2.1	L2_G49230	0.9582	MDR	EMB; INH; RIF; STR	15	4	rpoB S450L (RIF); katG S315T (INH); embB D328Y (EMB); rpsL K43R (STR)	R	R	R		R				S		S	S
G13084	ERR400415	L7	L7_G48912	0.9750	Pan-susceptible		11	0		S	S	S		S				S
G13125	ERR400460	A4;M_bovis;A4.8;A4.8.1	A4_G49193	0.9732	Other-R	PZA	24	1	pncA H57D (PZA)		S	S	R		S	S					S
G13189	ERR400537	L6;L6.1;L6.1.3	L6_G49239	0.9881	Pan-susceptible		22	0		S	S	S	S	S	S			S			S
G13394	ERR551224	L3	L3_G48920	0.9717	Pan-susceptible		7	0		S	S	S	S
G13450	ERR551366	L2;L2.1;L2.2.1	L2_G49353	0.9805	Pan-susceptible		9	0				S		S				S			S
G14519	SRR2100373	L2;L2.1;L2.2.1	L2_G49230	0.9752	Pan-susceptible		9	0				S		S				S		S
G16251	SRR1013642	L3	L3_G48933	0.9261	INH-R	INH	8	1	katG S315T (INH)	S	R	S		S
G16305	SRR1013575	L4	L4_G49315	0.9495	INH-R	FQ; INH	9	3	inhA c.-154G>A (INH); gyrB N499T (FQ); gyrA A90V (FQ)		R	S			R			S			S
G16587	SRR1049712	L2;L2.1;L2.2.1	L2_G49018	0.9254	INH-R	INH; STR	11	2	katG S315T (INH); rpsL K43R (STR)		R	S		R				S		S	S
G16854	ERR126604	L3;L3.1.1	L3_G48933	0.9831	Pan-susceptible		10	0		S	S	S	S
G17263	ERR171158	L1;L1.2.1;L1.2.1.2;L1.2.1.2.1	L1_G49356	0.9869	Pan-susceptible		17	0		S	S	S		S	S			S	S		S
G17265	ERR171130	L1;L1.2.2;L1.2.2.2	L1_G48945	0.9853	RR	RIF	24	1	rpoB H445S (RIF)	R	S	S		S	S			S	S	S
G17268	ERR171128	L3;L3.1.1	L3_G48933	0.9876	Pan-susceptible		10	0		S	S	S	S
G18198	ERR029205	L2;L2.1;L2.2.1	L2_G49003	0.9703	Pan-susceptible		9	0				S	S	S	S			S	S
G18224	ERR037521	L1;L1.1;L1.1.3;L1.1.3.2	L1_G49268	0.9474	Pan-susceptible		20	0		S	S	S		S	S			S	S		S
G18537	SRR1165225	L4;L4.3;L4.3.3	L4_G49153	0.9462	Pre-XDR/XDR	EMB; FQ; INH; RIF; STR	17	7	rpoB D435G (RIF); rpoB L452P (RIF); inhA c.-770T>A (INH); katG S315T (INH); embB M306V (EMB); rrs n.1401A>G (STR); gyrA A90V (FQ)	R	R	R		R	R			S	S	S
G18588	SRR1165230	L3;L3.1.1	L3_G48933	0.8956	INH-R	EMB; INH	11	2	katG S315T (INH); embB M306I (EMB)	S	R	R
G18719	SRR1172091	L2;L2.1;L2.2.1	L2_G49010	0.9771	Pre-XDR/XDR	EMB; ETH; FQ; INH; KAN; PZA; RIF	18	7	rpoB S450L (RIF); katG S315T (INH); embB D354A (EMB); pncA A146E (PZA); gyrA A90V (FQ); ethA c.-7T>C (ETH); eis c.-14C>T (KAN)	R	R	R	R	S	R	R		R		S
G18721	SRR1173171	L3	L3_G48933	0.8438	Pan-susceptible		8	0		S	S	S	S		S
G18732	SRR1172189	L4;L4.9	L4_G48991	0.8934	Pan-susceptible		0	0
G18880	SRR1172864	L1;L1.2.2	L1_G48945	0.9326	Other-R	PZA	11	1	pncA G97D (PZA)	S		S	R	S	S			S		S
G19389	SRR1166305	L4;L4.3;L4.3.3	L4_G49320	0.9708	MDR	EMB; INH; RIF	16	4	rpoB S450L (RIF); inhA c.-777C>T (INH); katG S315T (INH); embB Y319S (EMB)	R	R	R		S	S						S
G19482	SRR1169536	L1;L1.1;L1.1.2	L1_G48944	0.9795	Pan-susceptible		23	0		S		S		S	S			S	S	S
G19605	SRR1169484	L3	L3_G48933	0.9741	Pan-susceptible		7	0		S	S	S	S
G19618	SRR1169508	L2;L2.1;L2.2.1	L2_G49009	0.9861	Other-R	STR	8	1	rpsL K88R (STR)	S		S		R				S		S
G20146	ERR126642	L4;L4.1;L4.1.1;L4.1.1.3	L4_G49150	0.9788	Pan-susceptible		3	0		S		S
G21299	ERR983236	L2;L2.1;L2.2.1	L2_G49318	0.8824	MDR	EMB; ETH; INH; PZA; RIF; STR	16	6	rpoB S450L (RIF); katG S315T (INH); embB M306V (EMB); pncA Y103* (PZA); rpsL K43R (STR); ethA Met1? (ETH)	R	R	R	R	R				R		S
G21466	SRR3500411	A1;M_mungi	L6_G48908	0.9062	Pan-susceptible		9	0			S	S	S		S			S	S		S
G22331	SRR5216871	A4;M_bovis;A4.8;A4.8.1	A4_G49193	0.9730	Other-R	PZA	25	1	pncA H57D (PZA)	S	S	S	R		S	S					S
G22519	SRR5642717	A3	A3_G48911	0.9895	Pan-susceptible		24	0			S	S	S		S			S	S		S
G22536	SRR1173284	L8	L8_G26689	0.7602	MDR	INH; RIF	5	2	rpoB D435Y (RIF); inhA S94A (INH)	R	R	S								S
G22549	SRR3647357	A2;M_microti	A2_G49245	0.9922	Pan-susceptible		12	0			S	S	S	S	S						S
G22561	SRR3647354	L3	L3_G49266	0.9748	Pan-susceptible		8	0		S	S	S									S
G22630	SRR1188186	L3	L3_G48933	0.9234	Pan-susceptible		11	0		S	S	S	S				S				S
G22772	SRR5818585	L3;L3.1.1	L3_G48948	0.9797	Pan-susceptible		11	0		S	S	S	S
G22837	SRR5818650	L1;L1.1;L1.1.2	L1_G48944	0.9632	Pan-susceptible		18	0		S		S		S	S			S	S	S
G25347	ERR550765	L2;L2.1;L2.2.1	L2_G49230	0.9851	Pan-susceptible		8	0		S		S		S				S		S
G25370	ERR551048	L3;L3.1.1	L3_G48933	0.9821	Pan-susceptible		10	0		S	S	S	S
G25375	ERR551111	A2;M_microti	A2_G49242	0.9822	Pan-susceptible		12	0			S	S	S	S	S						S
G25381	ERR551134	A2	A2_G48913	0.9883	Pan-susceptible		10	0			S	S	S		S						S
G25434	ERR551709	L6;L6.1;L6.1.1	L6_G49239	0.9858	Pan-susceptible		21	0		S	S	S	S	S	S			S			S
G25444	ERR551865	L1;L1.1;L1.1.3;L1.1.3.1	L1_G48969	0.9800	Pan-susceptible		16	0		S		S		S	S			S	S	S
G25455	ERR552037	A2;M_microti	A2_G49241	0.9821	Pan-susceptible		11	0			S	S	S	S	S						S
G25493	ERR552470	A4;M_bovis;A4.2	A4_G49192	0.9817	Other-R	PZA	23	1	pncA H57D (PZA)		S	S	R		S						S
G25517	ERR552768	A2	A2_G48913	0.9848	Pan-susceptible		10	0			S	S	S		S						S
G26421	ERR028607	L2;L2.1;L2.2.1	L2_G49000	0.9800	Pre-XDR/XDR	EMB; FQ; INH; PZA; RIF; STR	19	7	rpoB S450L (RIF); katG S315T (INH); embB M306V (EMB); pncA c.-12T>C (PZA); rpsL K43R (STR); gyrA D94G (FQ); gyrA D94G (FQ)	R	R	R	R	R	R	S		S		S
G26537	ERR2145503	L3;L3.1.3	L3_G48925	0.9658	INH-R	INH	7	1	inhA c.-777C>T (INH)	S	R	S		S
G26550	ERR2145516	L2;L2.1;L2.2.1	L2_G49003	0.8638	Pan-susceptible		7	0				S		S				S	S
G26574	SRR6480337	L1;L1.2.2;L1.2.2.2	L1_G48952	0.9863	Pan-susceptible		20	0		S		S		S	S			S	S	S
G26689	SRR10828835	L8	L8_G26689	0.9908	MDR	INH; RIF	8	2	rpoB D435Y (RIF); inhA S94A (INH)	R	R	S						S		S
G27161	SRR6485027	A4;M_bovis;A4.2	A4_G49192	0.9717	Other-R	PZA	25	1	pncA H57D (PZA)	S	S	S	R		S						S
G27821	SRR6785358	L3	L3_G48943	0.9804	Pan-susceptible		10	0		S	S	S	S		S
G28351	SRR6797355	A3	A3_G48911	0.9669	Pan-susceptible		23	0			S	S	S		S			S	S		S
G28420	SRR6797286	L2;L2.1;L2.2.1	L2_G49230	0.9489	Pan-susceptible		7	0				S		S				S		S
G28494	SRR6797808	L1;L1.1;L1.1.3;L1.1.3.1	L1_G48969	0.9444	Pan-susceptible		15	0		S		S		S	S			S	S
G28502	SRR6797800	L3	L3_G48935	0.9246	Pan-susceptible		9	0		S	S	S	S	S							S
G29801	SRR6832799	L2;L2.1;L2.2.1	L2_G49230	0.9727	MDR	INH; RIF; STR	16	4	rpoB S450L (RIF); inhA c.-777C>T (INH); katG S315T (INH); rpsL K88R (STR)	R	R	S		R				S		S
G30978	SRR6964525	L2;L2.1;L2.2.1	L2_G49018	0.9560	MDR	EMB; INH; RIF	12	3	rpoB S450L (RIF); katG S315T (INH); embB M306V (EMB)	R	R	R		S				S		S
G32326	ERR1352320	L4;L4.4;L4.4.2	L4_G49340	0.9922	Pan-susceptible		8	0		S	S	S						S			S
G32332	ERR1352326	L2;L2.2;L2.2.1;L2.2.1.1	L2_G48997	0.9922	Pan-susceptible		6	0				S		S				S		S
G32949	ERR2383628	L6;L6.1;L6.1.1	L6_G49239	0.9942	Pan-susceptible		21	0		S	S	S	S	S	S			S			S
G32950	ERR2704808	L5;L5.1;L5.1.1	L5_G48906	0.9933	Pan-susceptible		17	0		S	S	S			S			S			S
G32953	ERR2704811	L6	L6_G49239	0.9941	Pan-susceptible		21	0		S	S	S	S	S	S			S		S	S
G32954	ERR2704812	L5;L5.2	L5_G48931	0.9924	RR	RIF	17	1	rpoB D435V (RIF)	R	S	S			S			S			S
G33992	ERR751735	L2;L2.1;L2.2.1	L2_G49230	0.9800	Pan-susceptible		8	0				S		S				S		S
G33994	ERR751737	L1;L1.1;L1.1.2	L1_G48967	0.9789	Pan-susceptible		21	0		S		S		S	S			S	S	S
G34510	ERR752253	L3	L3_G48935	0.9847	Pan-susceptible		8	0		S	S	S	S	S
G34708	ERR1353082	L2;L2.1;L2.2.1	L2_G49121	0.9867	MDR	EMB; ETH; INH; PZA; RIF; STR	19	6	rpoB S450L (RIF); katG S315T (INH); embB G406D (EMB); pncA C14R (PZA); rpsL K43R (STR); ethA N379D (ETH)	R	R	R	R	R				R	S	S	S	S
G36317	SRR6467893	A4;M_bovis;A4.8;A4.8.1	A4_G49193	0.9810	Other-R	PZA	24	1	pncA H57D (PZA)	S	S	S	R		S	S		S			S
G36342	ERR766218	A4;M_bovis;A4.2;A4.2.BCG	A4_G49187	0.9769	Other-R	PZA	30	1	pncA H57D (PZA)	S	S	S	R	S	S						S
G36385	SRR5486073	A4;M_bovis;A4.2	A4_G49192	0.9816	Other-R	PZA	28	1	pncA H57D (PZA)		S	S	R	S	S			S			S
G36401	SRR6705904	A4;M_bovis;A4.7;A4.7.1	A4_G49197	0.9889	Other-R	PZA	22	1	pncA H57D (PZA)		S	S	R		S						S
G36575	ERR1815539	A4;M_bovis;A4.8;A4.8.1	A4_G49193	0.9743	Other-R	PZA	25	1	pncA H57D (PZA)		S	S	R		S	S			S		S
G36589	SRR5430091	A4;M_bovis;A4.8;A4.8.1	A4_G49193	0.9833	Other-R	PZA	24	1	pncA H57D (PZA)		S	S	R		S	S					S
G36743	ERR2516335	A4;M_bovis;A4.7;A4.7.1	A4_G48907	0.9870	Other-R	PZA	22	1	pncA H57D (PZA)		S	S	R		S						S
G36760	ERR2517345	A4	A4_G49370	0.9754	Pan-susceptible		18	0			S	S	S		S	S					S
G36762	ERR2510206	A4	A4_G49370	0.9852	Pan-susceptible		23	0		S	S	S	S		S	S					S
G36764	ERR2512389	A3	A3_G48911	0.9891	Pan-susceptible		23	0			S	S	S		S			S	S		S
G36768	ERR2512942	A3	A3_G48911	0.9901	Pan-susceptible		27	0			S	S	S		S			S	S	S	S
G36774	ERR2513671	A3	A3_G48910	0.9731	Pan-susceptible		25	0			S	S	S		S			S	S		S
G36776	ERR2514172	A3	A3_G48911	0.9915	Pan-susceptible		25	0		S	S	S	S		S			S	S		S
G36785	ERR2514957	A3	A3_G48911	0.9909	Pan-susceptible		24	0			S	S	S		S			S	S		S
G36793	ERR2517593	A3	A3_G48911	0.9893	Pan-susceptible		25	0			S	S	S		S			S	S		S
G37371	SRR1792164	A4;M_caprae	A4_G49370	0.9695	Pan-susceptible		16	0			S	S	S	S	S	S					S
G37456	SRR1792249	A4;M_bovis;A4.7;A4.7.1	A4_G49191	0.9383	Other-R	PZA	22	1	pncA H57D (PZA)		S	S	R		S						S
G41507	SRR8065086	A4;M_bovis;A4.3	A4_G49192	0.9758	Other-R	PZA	22	1	pncA H57D (PZA)	S	S	S	R		S						S
G41516	SRR8064860	A4;M_bovis;A4.7;A4.7.X-unk5	A4_G49197	0.9800	Other-R	PZA	23	1	pncA H57D (PZA)	S	S	S	R		S						S
G42140	ERR2851365	L3	L3_G48933	0.9867	MDR	EMB; INH; RIF	15	3	rpoB S450L (RIF); katG S315T (INH); embB M306L (EMB)	R	R	R	S	S	S
G42141	ERR2851366	L1;L1.2.1;L1.2.1.2;L1.2.1.2.1	L1_G49356	0.9656	Pan-susceptible		19	0		S	S	S		S	S			S	S		S
G42301	SRR5341419	L4;L4.1;L4.1.1;L4.1.1.3	L4_G49142	0.9729	Other-R	FQ	4	1	gyrA A90V (FQ)	S		S			R
G46926	ERR3256116	L2;L2.1;L2.2.1	L2_G49003	0.9761	Pan-susceptible		6	0		S		S		S
G47129	SRR10993942	A4;M_bovis;A4.6	A4_G49197	0.9767	Other-R	PZA	23	1	pncA H57D (PZA)		S	S	R		S						S
G47318	ERR3283039	A2;M_microti	A2_G49242	0.9821	Pan-susceptible		15	0			S	S	S	S	S						S
G48230	SRR10482975	A4;M_bovis;A4.8;A4.8.1	A4_G49193	0.9883	Other-R	PZA	24	1	pncA H57D (PZA)		S	S	R		S	S					S
G48250	SRR10321147	A4;M_bovis;A4.2;A4.2.BCG	A4_G49208	0.9797	Other-R	PZA	29	1	pncA H57D (PZA)	S	S	S	R	S	S						S
G48683	SRR7851345	A4;M_bovis;A4.2	A4_G49189	0.9833	Other-R	PZA	25	1	pncA H57D (PZA)		S	S	R		S						S
G48900	SRR3745455	A1;dassie	L6_G48908	0.9477	Pan-susceptible		8	0			S	S	S		S						S
G48901	SRR3745457	A1;dassie	L9_G48909	0.9638	Pan-susceptible		10	0			S	S	S	S	S			S			S
G48902	SRR3745458	A1;dassie	L6_G49172	0.9659	Pan-susceptible		10	0			S	S	S	S	S			S			S
G48903	SRR3745456	A1;dassie	L6_G48908	0.9653	Pan-susceptible		8	0			S	S	S		S						S
G49001	ERR2516384	L10	L10_G49371	0.9518	Pan-susceptible		28	0			S	S	S		S						S
G49002	ERR2707158	L10	L10_G49371	0.9828	Pan-susceptible		23	0			S	S	S		S						S

### Sheet: DR Mutations (WHO 1-2)
Sample ID	ENA Run	Lineage	Drug	Gene	Mutation	WHO Grade	Position	Ref Allele	Alt Allele	Ref Count	Alt Count	Alt Fraction
G00060	ERR234111	L3	RIF	rpoB	D435F	1) Assoc w R	761109	GA	TT	1	119	99.17
G00060	ERR234111	L3	INH	katG	S315T	1) Assoc w R	2155168	C	G	0	130	100.00
G00060	ERR234111	L3	EMB	embB	M306I	1) Assoc w R	4247431	G	A	0	186	100.00
G02438	SRR8237384	L2;L2.1;L2.2.1	INH	katG	S315T	1) Assoc w R	2155168	C	G	0	130	100.00
G02438	SRR8237384	L2;L2.1;L2.2.1	STR	rpsL	K88R	1) Assoc w R	781822	A	G	0	146	100.00
G02544	ERR4192379	L5;L5.1;L5.1.1	STR	rpsL	K43R	1) Assoc w R	781687	A	G	0	130	100.00
G03355	SRR8237371	L2;L2.1;L2.2.1	RIF	rpoB	S450L	1) Assoc w R	761155	C	T	0	231	100.00
G03355	SRR8237371	L2;L2.1;L2.2.1	INH	inhA	c.-777C>T	1) Assoc w R	1673425	C	T	0	227	100.00
G03355	SRR8237371	L2;L2.1;L2.2.1	INH	katG	S315T	1) Assoc w R	2155168	C	G	0	156	100.00
G03355	SRR8237371	L2;L2.1;L2.2.1	PZA	pncA	G162D	2) Assoc w R - Interim	2288757	C	T	0	244	100.00
G03355	SRR8237371	L2;L2.1;L2.2.1	STR	rpsL	K88R	1) Assoc w R	781822	A	G	0	228	100.00
G03355	SRR8237371	L2;L2.1;L2.2.1	FQ	gyrA	A90V	1) Assoc w R	7570	C	T	0	241	100.00
G04018	ERR1199126	L4;L4.6;L4.6.1;L4.6.1.2	RIF	rpoB	S450L	1) Assoc w R	761155	C	T	0	189	100.00
G04018	ERR1199126	L4;L4.6;L4.6.1;L4.6.1.2	INH	inhA	c.-770T>A	2) Assoc w R - Interim	1673432	T	A	0	159	100.00
G04018	ERR1199126	L4;L4.6;L4.6.1;L4.6.1.2	STR	rpsL	K43R	1) Assoc w R	781687	A	G	0	180	100.00
G04146	ERR212052	A4;M_bovis;A4.2;A4.2.BCG	PZA	pncA	H57D	1) Assoc w R	2289073	G	C	1	50	98.04
G04153	SRR1162747	A4;M_bovis;A4.2;A4.2.BCG	PZA	pncA	H57D	1) Assoc w R	2289073	G	C	0	25	100.00
G04157	ERR017796	A4;M_bovis;A4.8;A4.8.1	PZA	pncA	H57D	1) Assoc w R	2289073	G	C	0	22	100.00
G04157	ERR017796	A4;M_bovis;A4.8;A4.8.1	FQ	gyrA	D89N	1) Assoc w R	7566	G	A	0	32	100.00
G04618	ERR1193865	L4;L4.3;L4.3.3	RIF	rpoB	S450L	1) Assoc w R	761155	C	T	0	143	100.00
G04618	ERR1193865	L4;L4.3;L4.3.3	INH	katG	S315T	1) Assoc w R	2155168	C	G	0	113	100.00
G05766	ERR047886	L4;L4.8	RIF	rpoB	L452P	1) Assoc w R	761161	T	C	0	417	100.00
G05766	ERR047886	L4;L4.8	INH	katG	S315T	1) Assoc w R	2155168	C	G	0	480	100.00
G05766	ERR047886	L4;L4.8	EMB	embB	G406S	1) Assoc w R	4247729	G	A	1	485	99.79
G08506	ERR1203064	A4;M_bovis;A4.6	PZA	pncA	H57D	1) Assoc w R	2289073	G	C	0	68	100.00
G08517	ERR1203075	L4;L4.6;L4.6.2;L4.6.2.2	INH	katG	S315T	1) Assoc w R	2155168	C	G	0	113	100.00
G08811	SRR7517809	L4;L4.1;L4.1.2;L4.1.2.1	RIF	rpoB	H445Y	1) Assoc w R	761139	C	T	0	171	100.00
G08811	SRR7517809	L4;L4.1;L4.1.2;L4.1.2.1	INH	inhA	c.-777C>T	1) Assoc w R	1673425	C	T	0	185	100.00
G08811	SRR7517809	L4;L4.1;L4.1.2;L4.1.2.1	INH	katG	S315T	1) Assoc w R	2155168	C	G	1	147	99.32
G08811	SRR7517809	L4;L4.1;L4.1.2;L4.1.2.1	STR	gid	G73A	2) Assoc w R - Interim	4407985	C	G	1	176	99.44
G08811	SRR7517809	L4;L4.1;L4.1.2;L4.1.2.1	ETH	ethA	S399*	2) Assoc w R - Interim	4326278	G	T	1	120	99.17
G09641	ERR117466	L4;L4.3;L4.3.3	RIF	rpoB	D435Y	1) Assoc w R	761109	G	T	1	278	99.64
G09641	ERR117466	L4;L4.3;L4.3.3	INH	inhA	c.-770T>A	2) Assoc w R - Interim	1673432	T	A	1	311	99.68
G09641	ERR117466	L4;L4.3;L4.3.3	INH	katG	S315T	1) Assoc w R	2155168	C	G	1	327	99.70
G09641	ERR117466	L4;L4.3;L4.3.3	EMB	embB	M306I	1) Assoc w R	4247431	G	C	1	302	99.67
G09853	ERR047884	L1;L1.1	RIF	rpoB	S450L	1) Assoc w R	761155	C	T	0	325	100.00
G09853	ERR047884	L1;L1.1	INH	inhA	c.-777C>T	1) Assoc w R	1673425	C	T	0	336	100.00
G09853	ERR047884	L1;L1.1	INH	katG	S315T	1) Assoc w R	2155168	C	G	0	320	100.00
G09853	ERR047884	L1;L1.1	EMB	embB	M306I	1) Assoc w R	4247431	G	A	0	357	100.00
G09863	ERR047880	L1;L1.1	RIF	rpoB	S450L	1) Assoc w R	761155	C	T	0	264	100.00
G09863	ERR047880	L1;L1.1	INH	inhA	c.-777C>T	1) Assoc w R	1673425	C	T	0	260	100.00
G09863	ERR047880	L1;L1.1	INH	katG	S315T	1) Assoc w R	2155168	C	G	0	231	100.00
G09863	ERR047880	L1;L1.1	EMB	embB	M306I	1) Assoc w R	4247431	G	A	0	297	100.00
G09863	ERR047880	L1;L1.1	STR	rrs	n.1484G>T	1) Assoc w R	1473329	G	T	0	181	100.00
G11313	SRR1163318	L2;L2.1;L2.2.1	RIF	rpoB	S450L	1) Assoc w R	761155	C	T	0	96	100.00
G11313	SRR1163318	L2;L2.1;L2.2.1	INH	katG	S315T	1) Assoc w R	2155168	C	G	0	119	100.00
G11313	SRR1163318	L2;L2.1;L2.2.1	EMB	embB	M306I	1) Assoc w R	4247431	G	A	0	138	100.00
G11313	SRR1163318	L2;L2.1;L2.2.1	STR	rpsL	K43R	1) Assoc w R	781687	A	G	0	149	100.00
G11313	SRR1163318	L2;L2.1;L2.2.1	STR	rrs	n.1401A>G	1) Assoc w R	1473246	A	G	0	110	100.00
G11313	SRR1163318	L2;L2.1;L2.2.1	FQ	gyrA	S91P	1) Assoc w R	7572	T	C	0	111	100.00
G11322	SRR1163337	L4;L4.3;L4.3.3	RIF	rpoB	H445D	1) Assoc w R	761139	C	G	0	142	100.00
G11322	SRR1163337	L4;L4.3;L4.3.3	INH	inhA	c.-777C>T	1) Assoc w R	1673425	C	T	0	180	100.00
G11322	SRR1163337	L4;L4.3;L4.3.3	INH	katG	S315T	1) Assoc w R	2155168	C	G	0	169	100.00
G11322	SRR1163337	L4;L4.3;L4.3.3	EMB	embB	Q497R	1) Assoc w R	4248003	A	G	0	120	100.00
G11322	SRR1163337	L4;L4.3;L4.3.3	PZA	pncA	D49G	1) Assoc w R	2289096	T	C	0	149	100.00
G11322	SRR1163337	L4;L4.3;L4.3.3	FQ	gyrA	A90V	1) Assoc w R	7570	C	T	0	153	100.00
G11571	ERR551070	L6;L6.3;L6.3.3	INH	katG	S315T	1) Assoc w R	2155168	C	G	0	154	100.00
G11571	ERR551070	L6;L6.3;L6.3.3	STR	rpsL	K43R	1) Assoc w R	781687	A	G	0	225	100.00
G11639	ERR4162032	L5;L5.2	RIF	rpoB	S450L	1) Assoc w R	761155	C	T	0	118	100.00
G11639	ERR4162032	L5;L5.2	INH	katG	S315T	1) Assoc w R	2155168	C	G	0	95	100.00
G11639	ERR4162032	L5;L5.2	EMB	embB	G406A	1) Assoc w R	4247730	G	C	0	172	100.00
G11639	ERR4162032	L5;L5.2	STR	rpsL	K88Q	2) Assoc w R - Interim	781821	A	C	0	106	100.00
G11639	ERR4162032	L5;L5.2	ETH	ethA	Y143*	2) Assoc w R - Interim	4327045	G	T	0	73	100.00
G12157	ERR551384	L3;L3.1.3	RIF	rpoB	S450L	1) Assoc w R	761155	C	T	0	55	100.00
G12296	ERR551768	L2;L2.1;L2.2.1	RIF	rpoB	S450L	1) Assoc w R	761155	C	T	0	37	100.00
G12296	ERR551768	L2;L2.1;L2.2.1	INH	katG	S315T	1) Assoc w R	2155168	C	G	0	35	100.00
G12296	ERR551768	L2;L2.1;L2.2.1	EMB	embB	D328Y	1) Assoc w R	4247495	G	T	0	50	100.00
G12296	ERR551768	L2;L2.1;L2.2.1	STR	rpsL	K43R	1) Assoc w R	781687	A	G	0	49	100.00
G13125	ERR400460	A4;M_bovis;A4.8;A4.8.1	PZA	pncA	H57D	1) Assoc w R	2289073	G	C	0	132	100.00
G16251	SRR1013642	L3	INH	katG	S315T	1) Assoc w R	2155168	C	G	0	101	100.00
G16305	SRR1013575	L4	INH	inhA	c.-154G>A	2) Assoc w R - Interim	1674048	G	A	1	85	98.84
G16305	SRR1013575	L4	FQ	gyrB	N499T	1) Assoc w R	6735	A	C	0	85	100.00
G16305	SRR1013575	L4	FQ	gyrA	A90V	1) Assoc w R	7570	C	T	0	86	100.00
G16587	SRR1049712	L2;L2.1;L2.2.1	INH	katG	S315T	1) Assoc w R	2155168	C	G	0	75	100.00
G16587	SRR1049712	L2;L2.1;L2.2.1	STR	rpsL	K43R	1) Assoc w R	781687	A	G	0	90	100.00
G17265	ERR171130	L1;L1.2.2;L1.2.2.2	RIF	rpoB	H445S	1) Assoc w R	761139	CA	AG	0	163	100.00
G18537	SRR1165225	L4;L4.3;L4.3.3	RIF	rpoB	D435G	2) Assoc w R - Interim	761110	A	G	0	94	100.00
G18537	SRR1165225	L4;L4.3;L4.3.3	RIF	rpoB	L452P	1) Assoc w R	761161	T	C	0	76	100.00
G18537	SRR1165225	L4;L4.3;L4.3.3	INH	inhA	c.-770T>A	2) Assoc w R - Interim	1673432	T	A	0	90	100.00
G18537	SRR1165225	L4;L4.3;L4.3.3	INH	katG	S315T	1) Assoc w R	2155168	C	G	0	113	100.00
G18537	SRR1165225	L4;L4.3;L4.3.3	EMB	embB	M306V	1) Assoc w R	4247429	A	G	0	62	100.00
G18537	SRR1165225	L4;L4.3;L4.3.3	STR	rrs	n.1401A>G	1) Assoc w R	1473246	A	G	0	128	100.00
G18537	SRR1165225	L4;L4.3;L4.3.3	FQ	gyrA	A90V	1) Assoc w R	7570	C	T	0	130	100.00
G18588	SRR1165230	L3;L3.1.1	INH	katG	S315T	1) Assoc w R	2155168	C	G	0	111	100.00
G18588	SRR1165230	L3;L3.1.1	EMB	embB	M306I	1) Assoc w R	4247431	G	A	0	52	100.00
G18719	SRR1172091	L2;L2.1;L2.2.1	RIF	rpoB	S450L	1) Assoc w R	761155	C	T	0	30	100.00
G18719	SRR1172091	L2;L2.1;L2.2.1	INH	katG	S315T	1) Assoc w R	2155168	C	G	0	50	100.00
G18719	SRR1172091	L2;L2.1;L2.2.1	EMB	embB	D354A	1) Assoc w R	4247574	A	C	0	53	100.00
G18719	SRR1172091	L2;L2.1;L2.2.1	PZA	pncA	A146E	2) Assoc w R - Interim	2288805	G	T	0	37	100.00
G18719	SRR1172091	L2;L2.1;L2.2.1	FQ	gyrA	A90V	1) Assoc w R	7570	C	T	0	32	100.00
G18719	SRR1172091	L2;L2.1;L2.2.1	ETH	ethA	c.-7T>C	2) Assoc w R - Interim	4327480	A	G	0	60	100.00
G18719	SRR1172091	L2;L2.1;L2.2.1	KAN	eis	c.-14C>T	2) Assoc w R - Interim	2715346	G	A	0	37	100.00
G18880	SRR1172864	L1;L1.2.2	PZA	pncA	G97D	1) Assoc w R	2288952	C	T	0	14	100.00
G19389	SRR1166305	L4;L4.3;L4.3.3	RIF	rpoB	S450L	1) Assoc w R	761155	C	T	0	78	100.00
G19389	SRR1166305	L4;L4.3;L4.3.3	INH	inhA	c.-777C>T	1) Assoc w R	1673425	C	T	0	73	100.00
G19389	SRR1166305	L4;L4.3;L4.3.3	INH	katG	S315T	1) Assoc w R	2155168	C	G	0	71	100.00
G19389	SRR1166305	L4;L4.3;L4.3.3	EMB	embB	Y319S	1) Assoc w R	4247469	A	C	0	79	100.00
G19618	SRR1169508	L2;L2.1;L2.2.1	STR	rpsL	K88R	1) Assoc w R	781822	A	G	0	46	100.00
G21299	ERR983236	L2;L2.1;L2.2.1	RIF	rpoB	S450L	1) Assoc w R	761155	C	T	0	27	100.00
G21299	ERR983236	L2;L2.1;L2.2.1	INH	katG	S315T	1) Assoc w R	2155168	C	G	1	38	97.44
G21299	ERR983236	L2;L2.1;L2.2.1	EMB	embB	M306V	1) Assoc w R	4247429	A	G	0	68	100.00
G21299	ERR983236	L2;L2.1;L2.2.1	PZA	pncA	Y103*	1) Assoc w R	2288933	G	C	0	47	100.00
G21299	ERR983236	L2;L2.1;L2.2.1	STR	rpsL	K43R	1) Assoc w R	781687	A	G	0	53	100.00
G21299	ERR983236	L2;L2.1;L2.2.1	ETH	ethA	Met1?	1) Assoc w R	4327472	A	C	0	28	100.00
G22331	SRR5216871	A4;M_bovis;A4.8;A4.8.1	PZA	pncA	H57D	1) Assoc w R	2289073	G	C	0	140	100.00
G22536	SRR1173284	L8	RIF	rpoB	D435Y	1) Assoc w R	761109	G	T	0	25	100.00
G22536	SRR1173284	L8	INH	inhA	S94A	2) Assoc w R - Interim	1674481	T	G	0	31	100.00
G25493	ERR552470	A4;M_bovis;A4.2	PZA	pncA	H57D	1) Assoc w R	2289073	G	C	0	41	100.00
G26421	ERR028607	L2;L2.1;L2.2.1	RIF	rpoB	S450L	1) Assoc w R	761155	C	T	0	48	100.00
G26421	ERR028607	L2;L2.1;L2.2.1	INH	katG	S315T	1) Assoc w R	2155168	C	G	0	79	100.00
G26421	ERR028607	L2;L2.1;L2.2.1	EMB	embB	M306V	1) Assoc w R	4247429	A	G	0	64	100.00
G26421	ERR028607	L2;L2.1;L2.2.1	PZA	pncA	c.-12T>C	1) Assoc w R	2289253	A	G	0	67	100.00
G26421	ERR028607	L2;L2.1;L2.2.1	STR	rpsL	K43R	1) Assoc w R	781687	A	G	0	80	100.00
G26421	ERR028607	L2;L2.1;L2.2.1	FQ	gyrA	D94G	1) Assoc w R	7582	ACAC	GCAC	0	108	100.00
G26421	ERR028607	L2;L2.1;L2.2.1	FQ	gyrA	D94G	1) Assoc w R	7582	A	G	0	108	100.00
G26537	ERR2145503	L3;L3.1.3	INH	inhA	c.-777C>T	1) Assoc w R	1673425	C	T	0	113	100.00
G26689	SRR10828835	L8	RIF	rpoB	D435Y	1) Assoc w R	761109	G	T	1	94	98.95
G26689	SRR10828835	L8	INH	inhA	S94A	2) Assoc w R - Interim	1674481	T	G	1	86	98.85
G27161	SRR6485027	A4;M_bovis;A4.2	PZA	pncA	H57D	1) Assoc w R	2289073	G	C	0	45	100.00
G29801	SRR6832799	L2;L2.1;L2.2.1	RIF	rpoB	S450L	1) Assoc w R	761155	C	T	0	106	100.00
G29801	SRR6832799	L2;L2.1;L2.2.1	INH	inhA	c.-777C>T	1) Assoc w R	1673425	C	T	1	108	99.08
G29801	SRR6832799	L2;L2.1;L2.2.1	INH	katG	S315T	1) Assoc w R	2155168	C	G	0	94	100.00
G29801	SRR6832799	L2;L2.1;L2.2.1	STR	rpsL	K88R	1) Assoc w R	781822	A	G	0	90	100.00
G30978	SRR6964525	L2;L2.1;L2.2.1	RIF	rpoB	S450L	1) Assoc w R	761155	C	T	1	64	98.46
G30978	SRR6964525	L2;L2.1;L2.2.1	INH	katG	S315T	1) Assoc w R	2155168	C	G	0	70	100.00
G30978	SRR6964525	L2;L2.1;L2.2.1	EMB	embB	M306V	1) Assoc w R	4247429	A	G	0	122	100.00
G32954	ERR2704812	L5;L5.2	RIF	rpoB	D435V	1) Assoc w R	761110	A	T	0	307	100.00
G34708	ERR1353082	L2;L2.1;L2.2.1	RIF	rpoB	S450L	1) Assoc w R	761155	C	T	1	150	99.34
G34708	ERR1353082	L2;L2.1;L2.2.1	INH	katG	S315T	1) Assoc w R	2155168	C	G	0	148	100.00
G34708	ERR1353082	L2;L2.1;L2.2.1	EMB	embB	G406D	1) Assoc w R	4247730	G	A	0	187	100.00
G34708	ERR1353082	L2;L2.1;L2.2.1	PZA	pncA	C14R	1) Assoc w R	2289202	A	G	0	129	100.00
G34708	ERR1353082	L2;L2.1;L2.2.1	STR	rpsL	K43R	1) Assoc w R	781687	A	G	0	150	100.00
G34708	ERR1353082	L2;L2.1;L2.2.1	ETH	ethA	N379D	2) Assoc w R - Interim	4326339	T	C	0	151	100.00
G36317	SRR6467893	A4;M_bovis;A4.8;A4.8.1	PZA	pncA	H57D	1) Assoc w R	2289073	G	C	0	661	100.00
G36342	ERR766218	A4;M_bovis;A4.2;A4.2.BCG	PZA	pncA	H57D	1) Assoc w R	2289073	G	C	0	159	100.00
G36385	SRR5486073	A4;M_bovis;A4.2	PZA	pncA	H57D	1) Assoc w R	2289073	G	C	0	54	100.00
G36401	SRR6705904	A4;M_bovis;A4.7;A4.7.1	PZA	pncA	H57D	1) Assoc w R	2289073	G	C	0	397	100.00
G36575	ERR1815539	A4;M_bovis;A4.8;A4.8.1	PZA	pncA	H57D	1) Assoc w R	2289073	G	C	0	148	100.00
G36589	SRR5430091	A4;M_bovis;A4.8;A4.8.1	PZA	pncA	H57D	1) Assoc w R	2289073	G	C	0	71	100.00
G36743	ERR2516335	A4;M_bovis;A4.7;A4.7.1	PZA	pncA	H57D	1) Assoc w R	2289073	G	C	0	98	100.00
G37456	SRR1792249	A4;M_bovis;A4.7;A4.7.1	PZA	pncA	H57D	1) Assoc w R	2289073	G	C	0	136	100.00
G41507	SRR8065086	A4;M_bovis;A4.3	PZA	pncA	H57D	1) Assoc w R	2289073	G	C	0	105	100.00
G41516	SRR8064860	A4;M_bovis;A4.7;A4.7.X-unk5	PZA	pncA	H57D	1) Assoc w R	2289073	G	C	0	62	100.00
G42140	ERR2851365	L3	RIF	rpoB	S450L	1) Assoc w R	761155	C	T	0	86	100.00
G42140	ERR2851365	L3	INH	katG	S315T	1) Assoc w R	2155168	C	G	0	206	100.00
G42140	ERR2851365	L3	EMB	embB	M306L	1) Assoc w R	4247429	A	C	0	100	100.00
G42301	SRR5341419	L4;L4.1;L4.1.1;L4.1.1.3	FQ	gyrA	A90V	1) Assoc w R	7570	C	T	0	112	100.00
G47129	SRR10993942	A4;M_bovis;A4.6	PZA	pncA	H57D	1) Assoc w R	2289073	G	C	0	147	100.00
G48230	SRR10482975	A4;M_bovis;A4.8;A4.8.1	PZA	pncA	H57D	1) Assoc w R	2289073	G	C	0	267	100.00
G48250	SRR10321147	A4;M_bovis;A4.2;A4.2.BCG	PZA	pncA	H57D	1) Assoc w R	2289073	G	C	0	70	100.00
G48683	SRR7851345	A4;M_bovis;A4.2	PZA	pncA	H57D	1) Assoc w R	2289073	G	C	0	116	100.00
